# Nonstructural protein 1 (nsp1) widespread RNA decay phenotype varies among Coronaviruses

**DOI:** 10.1101/2022.04.19.488803

**Authors:** Yahaira Bermudez, Jacob Miles, Mandy Muller

**Author notes:** equal contribution (Yahaira Bermudez, Jacob Miles).

## Abstract

Extensive remodeling of the host gene expression environment by coronaviruses nsp1 proteins is a well-documented and conserved piece of the coronavirus-host takeover battle. However, whether and how the underlying mechanism of regulation or the transcriptional target landscape differ amongst coronaviruses remains mostly uncharacterized. In this study we use comparative transcriptomics to investigate the diversity of transcriptional targets between four different coronavirus nsp1 proteins (from MERS, SARS1, SARS2 and 229E). In parallel, we performed Affinity Purification followed by Mass-Spectrometry to identify common and divergent interactors between these different nsp1. For all four nsp1 tested, we detected widespread RNA destabilization, confirming that both α- and β-Coronavirus nsp1 broadly affect the host transcriptome. Surprisingly, we observed that even closely related nsp1 showed little similarities in the clustering of genes targeted. Additionally, we show that the RNA targeted by nsp1 from the α-CoV 229E partially overlapped with MERS nsp1 targets. Given MERS nsp1 preferential targeting of nuclear transcripts, these results may indicate that these nsp1 proteins share a similar targeting mechanism. Finally, we show that the interactome of these nsp1 proteins differ widely. Intriguingly, our data indicate that the 229E nsp1, which is the smallest of the nsp1 proteins tested here, interacts with the most host proteins, while MERS nsp1 only engaged with a few host proteins. Collectively, our work highlights that while nsp1 is a rather well-conserved protein with conserved functions across different coronaviruses, its precise effects on the host cell is virus specific.

**Significance:** Coronaviruses extensively co-opt their host gene expression machinery in order to quicky benefit from the host resources. The viral protein nsp1 plays a major role in this takeover as nsp1 is known to induce a widespread shutdown of the host gene expression, both at the RNA and the translational level. Previous work characterized the molecular basis for nsp1-mediated host shutdown. However, this was mostly conducted in the context of β-coronaviruses and in particular SARS-CoV1, CoV2 and MERS due to the important public health burden that these viruses represent. Here instead, we explored the impact of nsp1 on the host using a comparative approach, defining the influence of 4 nsp1 protein from α- and β-coronaviruses. We delineated the impact of these 4 nsp1 on the host transcriptome and mapped their interactome. We revealed that host target range and interactomes vary widely among different nsp1, suggesting a viral-specific targeting. Understanding how these differences shape infection will be important to better inform antiviral drug development.
