## Supplementary material for "Nonstructural protein 1 (nsp1) widespread RNA decay phenotype varies among Coronaviruses": Table S2

### Sheet: 229E confidence list
229E-nsp1 high confidence hits					MERS-nsp1 high confidence hits					SARS1-nsp1 high confidence hits					SARS2-nsp1 high confidence hits
Accesion	Description	Ensemble Gene ID	Gene symbol		Accesion	Description	Ensemble Gene ID	Gene symbol		Accesion	Description	Ensemble Gene ID	Gene symbol		Accesion	Description	Ensemble Gene ID	Gene symbol
P04844	Dolichyl-diphosphooligosaccharide--protein glycosyltransferase subunit 2 OS=Homo sapiens OX=9606 GN=RPN2 PE=1 SV=3	ENSG00000118705.16	RPN2		Q9Y383	Putative RNA-binding protein Luc7-like 2 OS=Homo sapiens OX=9606 GN=LUC7L2 PE=1 SV=2	ENSG00000146963.17	LUC7L2		Q9Y383	Putative RNA-binding protein Luc7-like 2 OS=Homo sapiens OX=9606 GN=LUC7L2 PE=1 SV=2	ENSG00000146963.17	LUC7L2		Q07065	Cytoskeleton-associated protein 4 OS=Homo sapiens OX=9606 GN=CKAP4 PE=1 SV=2	ENSG00000136026.13	CKAP4
P12236	ADP/ATP translocase 3 OS=Homo sapiens OX=9606 GN=SLC25A6 PE=1 SV=4	ENSG00000169100.13	SLC25A6		P68363	Tubulin alpha-1B chain OS=Homo sapiens OX=9606 GN=TUBA1B PE=1 SV=1	ENSG00000123416.15	TUBA1B		P46459	Vesicle-fusing ATPase OS=Homo sapiens OX=9606 GN=NSF PE=1 SV=3	ENSG00000073969.18; ENSG00000278174.3; ENSG00000276262.2	NSF		Q15907	Ras-related protein Rab-11B OS=Homo sapiens OX=9606 GN=RAB11B PE=1 SV=4	ENSG00000185236.11	RAB11B
P35573	Glycogen debranching enzyme OS=Homo sapiens OX=9606 GN=AGL PE=1 SV=3	ENSG00000162688.16	AGL		H0YF32	40S ribosomal protein S3 (Fragment) OS=Homo sapiens OX=9606 GN=RPS3 PE=1 SV=1	ENSG00000149273.14	RPS3		Q15758	Neutral amino acid transporter B(0) OS=Homo sapiens OX=9606 GN=SLC1A5 PE=1 SV=2	ENSG00000105281.12	SLC1A5		Q15758	Neutral amino acid transporter B(0) OS=Homo sapiens OX=9606 GN=SLC1A5 PE=1 SV=2	ENSG00000105281.12	SLC1A5
Q9Y383	Putative RNA-binding protein Luc7-like 2 OS=Homo sapiens OX=9606 GN=LUC7L2 PE=1 SV=2	ENSG00000146963.17	LUC7L2		F5GY37	Prohibitin OS=Homo sapiens OX=9606 GN=PHB2 PE=1 SV=1	ENSG00000215021.8	PHB		P60709	Actin, cytoplasmic 1 OS=Homo sapiens OX=9606 GN=ACTB PE=1 SV=1	ENSG00000075624.13	ACTB		Q9BSJ8	Extended synaptotagmin-1 OS=Homo sapiens OX=9606 GN=ESYT1 PE=1 SV=1	ENSG00000139641.12	ESYT1
P62851	40S ribosomal protein S25 OS=Homo sapiens OX=9606 GN=RPS25 PE=1 SV=1	ENSG00000280831.2; ENSG00000118181.10	RPS25		O15260	Surfeit locus protein 4 OS=Homo sapiens OX=9606 GN=SURF4 PE=1 SV=3	ENSG00000280951.2; ENSG00000148248.13	SURF4		Q15393	Splicing factor 3B subunit 3 OS=Homo sapiens OX=9606 GN=SF3B3 PE=1 SV=4	ENSG00000189091.12	SF3B3		P13639	Elongation factor 2 OS=Homo sapiens OX=9606 GN=EEF2 PE=1 SV=4	ENSG00000167658.15	EEF2
P21796	Voltage-dependent anion-selective channel protein 1 OS=Homo sapiens OX=9606 GN=VDAC1 PE=1 SV=2	ENSG00000213585.10	VDAC1		P26368	Splicing factor U2AF 65 kDa subunit OS=Homo sapiens OX=9606 GN=U2AF2 PE=1 SV=4	ENSG00000063244.12	U2AF2		P30041	Peroxiredoxin-6 OS=Homo sapiens OX=9606 GN=PRDX6 PE=1 SV=3	ENSG00000117592.8	PRDX6		A0A2R8Y793	Actin, cytoplasmic 1 (Fragment) OS=Homo sapiens OX=9606 GN=ACTB PE=1 SV=1		ACTB
P46977	Dolichyl-diphosphooligosaccharide--protein glycosyltransferase subunit STT3A OS=Homo sapiens OX=9606 GN=STT3A PE=1 SV=2	ENSG00000134910.12	STT3A		A0A6Q8PGE6	Ras-related protein Rab-7a OS=Homo sapiens OX=9606 GN=RAB7A PE=4 SV=1		RAB7A		Q9BUA3	Spindlin interactor and repressor of chromatin-binding protein OS=Homo sapiens OX=9606 GN=SPINDOC PE=1 SV=3	ENSG00000168005.8	C11orf84		E7EX17	Eukaryotic translation initiation factor 4B OS=Homo sapiens OX=9606 GN=EIF4B PE=1 SV=1	ENSG00000063046.17	EIF4B
A2NJV5	Immunoglobulin kappa variable 2-29 OS=Homo sapiens OX=9606 GN=IGKV2-29 PE=3 SV=2		IGKV2-29		Q70UQ0	Inhibitor of nuclear factor kappa-B kinase-interacting protein OS=Homo sapiens OX=9606 GN=IKBIP PE=1 SV=1	ENSG00000166130.14	IKBIP		A2NJV5	Immunoglobulin kappa variable 2-29 OS=Homo sapiens OX=9606 GN=IGKV2-29 PE=3 SV=2		IGKV2-29		Q15006	ER membrane protein complex subunit 2 OS=Homo sapiens OX=9606 GN=EMC2 PE=1 SV=1	ENSG00000104412.7	EMC2
P62269	40S ribosomal protein S18 OS=Homo sapiens OX=9606 GN=RPS18 PE=1 SV=3	ENSG00000223367.6; ENSG00000096150.9; ENSG00000235650.6; ENSG00000226225.6; ENSG00000231500.6	RPS18		D6RDX1	Vesicular integral-membrane protein VIP36 (Fragment) OS=Homo sapiens OX=9606 GN=LMAN2 PE=1 SV=1	ENSG00000169223.14	LMAN2		M0R0R2	40S ribosomal protein S5 OS=Homo sapiens OX=9606 GN=RPS5 PE=1 SV=1	ENSG00000083845.8	RPS5		P38646	Stress-70 protein, mitochondrial OS=Homo sapiens OX=9606 GN=HSPA9 PE=1 SV=2	ENSG00000113013.12	HSPA9
Q02978	Mitochondrial 2-oxoglutarate/malate carrier protein OS=Homo sapiens OX=9606 GN=SLC25A11 PE=1 SV=3	ENSG00000108528.13	SLC25A11		H7C3V6	Peroxisomal membrane protein 11B (Fragment) OS=Homo sapiens OX=9606 GN=PEX11B PE=1 SV=1	ENSG00000131779.10	PEX11B		P21796	Voltage-dependent anion-selective channel protein 1 OS=Homo sapiens OX=9606 GN=VDAC1 PE=1 SV=2	ENSG00000213585.10	VDAC1		F5H3K7	Ras-related protein Rab-6A (Fragment) OS=Homo sapiens OX=9606 GN=RAB6A PE=1 SV=1	ENSG00000175582.19	RAB6A
P05141	ADP/ATP translocase 2 OS=Homo sapiens OX=9606 GN=SLC25A5 PE=1 SV=7	ENSG00000005022.5	SLC25A5		P62491	Ras-related protein Rab-11A OS=Homo sapiens OX=9606 GN=RAB11A PE=1 SV=3	ENSG00000103769.9	RAB11A		O00264	Membrane-associated progesterone receptor component 1 OS=Homo sapiens OX=9606 GN=PGRMC1 PE=1 SV=3	ENSG00000101856.9	PGRMC1		P19338	Nucleolin OS=Homo sapiens OX=9606 GN=NCL PE=1 SV=3	ENSG00000115053.15	NCL
Q9BVA1	Tubulin beta-2B chain OS=Homo sapiens OX=9606 GN=TUBB2B PE=1 SV=1	ENSG00000137285.9	TUBB2B		P62899	60S ribosomal protein L31 OS=Homo sapiens OX=9606 GN=RPL31 PE=1 SV=1	ENSG00000071082.10	RPL31		F5GXX5	Dolichyl-diphosphooligosaccharide--protein glycosyltransferase subunit DAD1 OS=Homo sapiens OX=9606 GN=DAD1 PE=1 SV=1	ENSG00000129562.10	DAD1		F5GZS6	4F2 cell-surface antigen heavy chain OS=Homo sapiens OX=9606 GN=SLC3A2 PE=1 SV=1	ENSG00000168003.16	SLC3A2
A0A0G2JIW1	Heat shock 70 kDa protein 1B OS=Homo sapiens OX=9606 GN=HSPA1B PE=1 SV=1	ENSG00000232804.5; ENSG00000212866.6; ENSG00000224501.5	HSPA1B							Q14739	Delta(14)-sterol reductase LBR OS=Homo sapiens OX=9606 GN=LBR PE=1 SV=2	ENSG00000143815.14	LBR		P02786	Transferrin receptor protein 1 OS=Homo sapiens OX=9606 GN=TFRC PE=1 SV=2	ENSG00000072274.12	TFRC
F5GZS6	4F2 cell-surface antigen heavy chain OS=Homo sapiens OX=9606 GN=SLC3A2 PE=1 SV=1	ENSG00000168003.16	SLC3A2							Q9BRS2	Serine/threonine-protein kinase RIO1 OS=Homo sapiens OX=9606 GN=RIOK1 PE=1 SV=2	ENSG00000124784.8	RIOK1		Q02878	60S ribosomal protein L6 OS=Homo sapiens OX=9606 GN=RPL6 PE=1 SV=3	ENSG00000089009.15	RPL6
P62820	Ras-related protein Rab-1A OS=Homo sapiens OX=9606 GN=RAB1A PE=1 SV=3	ENSG00000138069.16	RAB1A							E7EMD0	NADPH--cytochrome P450 reductase OS=Homo sapiens OX=9606 GN=POR PE=1 SV=1	ENSG00000127948.15	POR		A0A0A0MRQ5	Peroxiredoxin-1 OS=Homo sapiens OX=9606 GN=PRDX1 PE=1 SV=1	ENSG00000117450.13	PRDX1
Q9BSJ8	Extended synaptotagmin-1 OS=Homo sapiens OX=9606 GN=ESYT1 PE=1 SV=1	ENSG00000139641.12	ESYT1							P62851	40S ribosomal protein S25 OS=Homo sapiens OX=9606 GN=RPS25 PE=1 SV=1	ENSG00000280831.2; ENSG00000118181.10	RPS25		O94826	Mitochondrial import receptor subunit TOM70 OS=Homo sapiens OX=9606 GN=TOMM70 PE=1 SV=1	ENSG00000154174.7	TOMM70A; TOMM70
P27708	CAD protein OS=Homo sapiens OX=9606 GN=CAD PE=1 SV=3	ENSG00000084774.13	CAD							K7EK77	ATP synthase subunit alpha, mitochondrial (Fragment) OS=Homo sapiens OX=9606 GN=ATP5F1A PE=1 SV=1	ENSG00000152234.15	ATP5F1A		Q8N5Z5	BTB/POZ domain-containing protein KCTD17 OS=Homo sapiens OX=9606 GN=KCTD17 PE=1 SV=3	ENSG00000100379.17	KCTD17
O43175	D-3-phosphoglycerate dehydrogenase OS=Homo sapiens OX=9606 GN=PHGDH PE=1 SV=4	ENSG00000092621.11	PHGDH							E9PQB7	Cofilin, non-muscle isoform (Fragment) OS=Homo sapiens OX=9606 GN=CFL1 PE=1 SV=1	ENSG00000172757.12	CFL1		P35573	Glycogen debranching enzyme OS=Homo sapiens OX=9606 GN=AGL PE=1 SV=3	ENSG00000162688.16	AGL
Q9BTV4	Transmembrane protein 43 OS=Homo sapiens OX=9606 GN=TMEM43 PE=1 SV=1	ENSG00000170876.7	TMEM43							P62269	40S ribosomal protein S18 OS=Homo sapiens OX=9606 GN=RPS18 PE=1 SV=3	ENSG00000223367.6; ENSG00000096150.9; ENSG00000235650.6; ENSG00000226225.6; ENSG00000231500.6	RPS18		P05023	Sodium/potassium-transporting ATPase subunit alpha-1 OS=Homo sapiens OX=9606 GN=ATP1A1 PE=1 SV=1	ENSG00000163399.15	ATP1A1
Q969V3	Nicalin OS=Homo sapiens OX=9606 GN=NCLN PE=1 SV=2	ENSG00000125912.10	NCLN							Q96CS3	FAS-associated factor 2 OS=Homo sapiens OX=9606 GN=FAF2 PE=1 SV=2	ENSG00000113194.12	FAF2		A8MX94	GST class-pi OS=Homo sapiens OX=9606 GN=GSTP1 PE=1 SV=1	ENSG00000084207.15	GSTP1
Q96HY6	DDRGK domain-containing protein 1 OS=Homo sapiens OX=9606 GN=DDRGK1 PE=1 SV=2	ENSG00000198171.12	DDRGK1							H3BRG4	Cytochrome b-c1 complex subunit 2, mitochondrial OS=Homo sapiens OX=9606 GN=UQCRC2 PE=1 SV=1	ENSG00000140740.10; ENSG00000284493.1	UQCRC2
Q9NZ01	Very-long-chain enoyl-CoA reductase OS=Homo sapiens OX=9606 GN=TECR PE=1 SV=1	ENSG00000099797.13	TECR							Q6NUK1	Calcium-binding mitochondrial carrier protein SCaMC-1 OS=Homo sapiens OX=9606 GN=SLC25A24 PE=1 SV=2	ENSG00000085491.15; ENSG00000284468.1	SLC25A24
G3V0E5	Transferrin receptor protein 1 OS=Homo sapiens OX=9606 GN=TFRC PE=1 SV=1	ENSG00000072274.12	TFRC							Q8TCJ2	Dolichyl-diphosphooligosaccharide--protein glycosyltransferase subunit STT3B OS=Homo sapiens OX=9606 GN=STT3B PE=1 SV=1	ENSG00000163527.9	STT3B
P18031	Tyrosine-protein phosphatase non-receptor type 1 OS=Homo sapiens OX=9606 GN=PTPN1 PE=1 SV=1	ENSG00000196396.9	PTPN1							O75477	Erlin-1 OS=Homo sapiens OX=9606 GN=ERLIN1 PE=1 SV=2		SPCS2
Q8N5K1	CDGSH iron-sulfur domain-containing protein 2 OS=Homo sapiens OX=9606 GN=CISD2 PE=1 SV=1	ENSG00000145354.9	CISD2							Q02878	60S ribosomal protein L6 OS=Homo sapiens OX=9606 GN=RPL6 PE=1 SV=3	ENSG00000089009.15	RPL6
P21333	Filamin-A OS=Homo sapiens OX=9606 GN=FLNA PE=1 SV=4	ENSG00000196924.14	FLNA							Q15006	ER membrane protein complex subunit 2 OS=Homo sapiens OX=9606 GN=EMC2 PE=1 SV=1	ENSG00000104412.7	EMC2
Q9HD20	Manganese-transporting ATPase 13A1 OS=Homo sapiens OX=9606 GN=ATP13A1 PE=1 SV=2	ENSG00000105726.16	ATP13A1							P61978	Heterogeneous nuclear ribonucleoprotein K OS=Homo sapiens OX=9606 GN=HNRNPK PE=1 SV=1	ENSG00000165119.20	HNRNPK
Q15750	TGF-beta-activated kinase 1 and MAP3K7-binding protein 1 OS=Homo sapiens OX=9606 GN=TAB1 PE=1 SV=1	ENSG00000100324.13	TAB1							Q99808	Equilibrative nucleoside transporter 1 OS=Homo sapiens OX=9606 GN=SLC29A1 PE=1 SV=3	ENSG00000112759.16	SLC29A1
F5H3K7	Ras-related protein Rab-6A (Fragment) OS=Homo sapiens OX=9606 GN=RAB6A PE=1 SV=1	ENSG00000175582.19	RAB6A							Q9BUN8	Derlin-1 OS=Homo sapiens OX=9606 GN=DERL1 PE=1 SV=1	ENSG00000136986.9	DERL1
P49257	Protein ERGIC-53 OS=Homo sapiens OX=9606 GN=LMAN1 PE=1 SV=2	ENSG00000074695.5	LMAN1							P61026	Ras-related protein Rab-10 OS=Homo sapiens OX=9606 GN=RAB10 PE=1 SV=1	ENSG00000084733.10	RAB10
Q02878	60S ribosomal protein L6 OS=Homo sapiens OX=9606 GN=RPL6 PE=1 SV=3	ENSG00000089009.15	RPL6							P62899	60S ribosomal protein L31 OS=Homo sapiens OX=9606 GN=RPL31 PE=1 SV=1	ENSG00000071082.10	RPL31
O96011	Peroxisomal membrane protein 11B OS=Homo sapiens OX=9606 GN=PEX11B PE=1 SV=1	ENSG00000131779.10	LOC101060567; PEX11B							Q9UBM7	7-dehydrocholesterol reductase OS=Homo sapiens OX=9606 GN=DHCR7 PE=1 SV=1	ENSG00000172893.15	DHCR7
C9IZL7	Non-POU domain-containing octamer-binding protein (Fragment) OS=Homo sapiens OX=9606 GN=NONO PE=1 SV=1	ENSG00000147140.15	NONO							A0A590UK80	Uncharacterized protein (Fragment) OS=Homo sapiens OX=9606 PE=3 SV=1		Uncharacterized protein 9606
B4DUR8	T-complex protein 1 subunit gamma OS=Homo sapiens OX=9606 GN=CCT3 PE=1 SV=1	ENSG00000163468.14	CCT3
Q9UGP8	Translocation protein SEC63 homolog OS=Homo sapiens OX=9606 GN=SEC63 PE=1 SV=2	ENSG00000025796.13	SEC63
Q9BU76	Multiple myeloma tumor-associated protein 2 OS=Homo sapiens OX=9606 GN=MMTAG2 PE=1 SV=1	ENSG00000143793.12	C1orf35
P62491	Ras-related protein Rab-11A OS=Homo sapiens OX=9606 GN=RAB11A PE=1 SV=3	ENSG00000103769.9	RAB11A
Q9UJZ1	Stomatin-like protein 2, mitochondrial OS=Homo sapiens OX=9606 GN=STOML2 PE=1 SV=1	ENSG00000165283.15	STOML2
Q86Y82	Syntaxin-12 OS=Homo sapiens OX=9606 GN=STX12 PE=1 SV=1	ENSG00000117758.13	STX12
P26641	Elongation factor 1-gamma OS=Homo sapiens OX=9606 GN=EEF1G PE=1 SV=3	ENSG00000254772.9	EEF1G
P62241	40S ribosomal protein S8 OS=Homo sapiens OX=9606 GN=RPS8 PE=1 SV=2	ENSG00000142937.11	RPS8
Q9H0U3	Magnesium transporter protein 1 OS=Homo sapiens OX=9606 GN=MAGT1 PE=1 SV=1	ENSG00000102158.19	MAGT1
P38646	Stress-70 protein, mitochondrial OS=Homo sapiens OX=9606 GN=HSPA9 PE=1 SV=2	ENSG00000113013.12	HSPA9
G5E972	Lamina-associated polypeptide 2, isoforms beta/gamma OS=Homo sapiens OX=9606 GN=TMPO PE=1 SV=1	ENSG00000120802.13	TMPO
O15400	Syntaxin-7 OS=Homo sapiens OX=9606 GN=STX7 PE=1 SV=4	ENSG00000079950.13	STX7
F5H282	T-complex protein 1 subunit alpha OS=Homo sapiens OX=9606 GN=TCP1 PE=1 SV=1	ENSG00000120438.11	TCP1
A0A0A0MR02	Outer mitochondrial membrane protein porin 2 (Fragment) OS=Homo sapiens OX=9606 GN=VDAC2 PE=1 SV=1	ENSG00000165637.13	VDAC2
Q5ZPR3	CD276 antigen OS=Homo sapiens OX=9606 GN=CD276 PE=1 SV=1	ENSG00000103855.17	CD276
O94826	Mitochondrial import receptor subunit TOM70 OS=Homo sapiens OX=9606 GN=TOMM70 PE=1 SV=1	ENSG00000154174.7	TOMM70A; TOMM70
Q14498	RNA-binding protein 39 OS=Homo sapiens OX=9606 GN=RBM39 PE=1 SV=2	ENSG00000131051.22	RBM39
Q96DG6	Carboxymethylenebutenolidase homolog OS=Homo sapiens OX=9606 GN=CMBL PE=1 SV=1	ENSG00000164237.8	CMBL
P08574	Cytochrome c1, heme protein, mitochondrial OS=Homo sapiens OX=9606 GN=CYC1 PE=1 SV=3	ENSG00000179091.4	CYC1
Q8WY22	BRI3-binding protein OS=Homo sapiens OX=9606 GN=BRI3BP PE=1 SV=1	ENSG00000184992.10	BRI3BP
P62266	40S ribosomal protein S23 OS=Homo sapiens OX=9606 GN=RPS23 PE=1 SV=3	ENSG00000186468.12	RPS23
Q9P2X0	Dolichol-phosphate mannosyltransferase subunit 3 OS=Homo sapiens OX=9606 GN=DPM3 PE=1 SV=2	ENSG00000179085.7	DPM3
P49755	Transmembrane emp24 domain-containing protein 10 OS=Homo sapiens OX=9606 GN=TMED10 PE=1 SV=2	ENSG00000170348.8	TMED10
O94874	E3 UFM1-protein ligase 1 OS=Homo sapiens OX=9606 GN=UFL1 PE=1 SV=2	ENSG00000014123.9	UFL1
Q9BUN8	Derlin-1 OS=Homo sapiens OX=9606 GN=DERL1 PE=1 SV=1	ENSG00000136986.9	DERL1
K7ER16	Phenylalanine--tRNA ligase alpha subunit OS=Homo sapiens OX=9606 GN=FARSA PE=1 SV=1	ENSG00000179115.10	FARSA
P51572	B-cell receptor-associated protein 31 OS=Homo sapiens OX=9606 GN=BCAP31 PE=1 SV=3	ENSG00000185825.15	BCAP31
P31040	Succinate dehydrogenase [ubiquinone] flavoprotein subunit, mitochondrial OS=Homo sapiens OX=9606 GN=SDHA PE=1 SV=2	ENSG00000073578.16	SDHA
Q9HD45	Transmembrane 9 superfamily member 3 OS=Homo sapiens OX=9606 GN=TM9SF3 PE=1 SV=2	ENSG00000077147.14	TM9SF3
Q9P0L0	Vesicle-associated membrane protein-associated protein A OS=Homo sapiens OX=9606 GN=VAPA PE=1 SV=3	ENSG00000101558.13	VAPA
Q92643	GPI-anchor transamidase OS=Homo sapiens OX=9606 GN=PIGK PE=1 SV=2	ENSG00000142892.14	PIGK
Q9Y672	Dolichyl pyrophosphate Man9GlcNAc2 alpha-1,3-glucosyltransferase OS=Homo sapiens OX=9606 GN=ALG6 PE=1 SV=2	ENSG00000088035.15	ALG6
Q96A33	Coiled-coil domain-containing protein 47 OS=Homo sapiens OX=9606 GN=CCDC47 PE=1 SV=1	ENSG00000108588.13	CCDC47
M0R1B0	ER membrane protein complex subunit 8 (Fragment) OS=Homo sapiens OX=9606 GN=EMC8 PE=1 SV=1	ENSG00000131148.8	EMC8
A0A1W2PRF6	Lysosome membrane protein 2 OS=Homo sapiens OX=9606 GN=SCARB2 PE=1 SV=1	ENSG00000138760.9	SCARB2
M0R3D6	60S ribosomal protein L18a (Fragment) OS=Homo sapiens OX=9606 GN=RPL18A PE=1 SV=1	ENSG00000105640.12	RPL18
D6RFH4	Cytochrome b5 type B OS=Homo sapiens OX=9606 GN=CYB5B PE=1 SV=2		CYB5B
P14406	Cytochrome c oxidase subunit 7A2, mitochondrial OS=Homo sapiens OX=9606 GN=COX7A2 PE=1 SV=1		COX7A2
A0A0C4DFM1	Transmembrane 9 superfamily member OS=Homo sapiens OX=9606 GN=TM9SF4 PE=1 SV=1	ENSG00000101337.15	TM9SF4
E7ET15	U2 snRNP-associated SURP motif-containing protein OS=Homo sapiens OX=9606 GN=U2SURP PE=1 SV=1	ENSG00000163714.17	U2SURP
Q96S52	GPI transamidase component PIG-S OS=Homo sapiens OX=9606 GN=PIGS PE=1 SV=3	ENSG00000087111.20	PIGS
E7EUT5	Glyceraldehyde-3-phosphate dehydrogenase OS=Homo sapiens OX=9606 GN=GAPDH PE=1 SV=1	ENSG00000111640.14	GAPDH
P28331	NADH-ubiquinone oxidoreductase 75 kDa subunit, mitochondrial OS=Homo sapiens OX=9606 GN=NDUFS1 PE=1 SV=3	ENSG00000283447.1; ENSG00000023228.13	NDUFS1
O94905	Erlin-2 OS=Homo sapiens OX=9606 GN=ERLIN2 PE=1 SV=1	ENSG00000147475.14	ERLIN2
P61009	Signal peptidase complex subunit 3 OS=Homo sapiens OX=9606 GN=SPCS3 PE=1 SV=1	ENSG00000129128.12	SPCS3
P13639	Elongation factor 2 OS=Homo sapiens OX=9606 GN=EEF2 PE=1 SV=4	ENSG00000167658.15	EEF2
Q8TBQ9	Protein kish-A OS=Homo sapiens OX=9606 GN=TMEM167A PE=1 SV=1	ENSG00000174695.9	TMEM167A
A0A087WUV8	Basigin OS=Homo sapiens OX=9606 GN=BSG PE=1 SV=1	ENSG00000172270.18	BSG
Q8N9Q2	Protein SREK1IP1 OS=Homo sapiens OX=9606 GN=SREK1IP1 PE=1 SV=1	ENSG00000153006.15	SREK1IP1
J3QLK0	Ras-related C3 botulinum toxin substrate 3 (Fragment) OS=Homo sapiens OX=9606 GN=RAC3 PE=1 SV=1	ENSG00000169750.8	RAC3
J3KQN4	60S ribosomal protein L36a OS=Homo sapiens OX=9606 GN=RPL36A PE=1 SV=1	ENSG00000241343.9	RPL36A
P14868	Aspartate--tRNA ligase, cytoplasmic OS=Homo sapiens OX=9606 GN=DARS1 PE=1 SV=2	ENSG00000115866.10	DARS
J3QQQ9	KOW domain-containing protein OS=Homo sapiens OX=9606 PE=3 SV=1	ENSG00000263809.1	KOW
P00403	Cytochrome c oxidase subunit 2 OS=Homo sapiens OX=9606 GN=MT-CO2 PE=1 SV=1	ENSG00000198712.1	COX2
P53621	Coatomer subunit alpha OS=Homo sapiens OX=9606 GN=COPA PE=1 SV=2	ENSG00000122218.14	COPA
A0A1W2PNP0	GPI transamidase component PIG-T (Fragment) OS=Homo sapiens OX=9606 GN=PIGT PE=1 SV=1	ENSG00000124155.17	PIGT
Q99805	Transmembrane 9 superfamily member 2 OS=Homo sapiens OX=9606 GN=TM9SF2 PE=1 SV=1	ENSG00000125304.8	TM9SF2
C9K0C3	Lysocardiolipin acyltransferase 1 (Fragment) OS=Homo sapiens OX=9606 GN=LCLAT1 PE=1 SV=1	ENSG00000172954.13	LCLAT1
