## Supplementary material for "Nonstructural protein 1 (nsp1) widespread RNA decay phenotype varies among Coronaviruses": Table S3

### Sheet: DAVID_GO_MF_ALL COV
DAVID_"Molecular Function"	Classification Stringency = Medium
Annotation Cluster 1	Enrichment Score: 3.3859277680631203
Category	Term	Count	%	Pvalue	Genes	List Total	Pop Hits	Pop Total	Fold Enrichment		Bonferroni	Benjamini	FDR
GOTERM_MF_DIRECT	GO:0031489~myosin V binding	4	3.2	0.000166345	RAB10, RAB11A, RAB11B, RAB6A	122	17	18770	36.2006		0.0453535	0.00663005	0.00610725
GOTERM_MF_DIRECT	GO:0003924~GTPase activity	10	8	0.000384146	RAB10, RAB11A,RAB11B, RAB1A,RAB6A,RAB7A,RAC3, EEF2,TUBA1B, TUBB2B	122	343	18770	4.48549		0.101652	0.0126156	0.0116208
GOTERM_MF_DIRECT	GO:0005525~GTP binding	10	8	0.0010882	RAB10, RAB11A,RAB11B, RAB1A,RAB6A,RAB7A,RAC3, EEF2,TUBA1B, TUBB2B	122	397	18770	3.87538		0.261972	0.0233545	0.0215129
Annotation Cluster 2	Enrichment Score: 2.6936902783942624
Category	Term	Count	%	Pvalue	Genes	List Total	Pop Hits	Pop Total	Fold Enrichment		Bonferroni	Benjamini	FDR
GOTERM_MF_DIRECT	GO:0009055~electron carrier activity	7	5.6	8.20655e-06	NDUFS1, CYB5B, COX7A2, POR, PHGDH, SDHA, VDAC2	122	74	18770	14.5536		0.00228702	0.000457925	0.000421817
GOTERM_MF_DIRECT	GO:0016491~oxidoreductase activity	6	4.8	0.014547	POR, PRXD1, PHGDH, SDHA, TECR, VDAC3	122	222	18770	4.15817		0.983234	0.143695	0.132365
GOTERM_MF_DIRECT	GO:0050660~flavin adenine dinucleotide binding	3	2.4	0.0695018	POR, SDHA, VDAC2	122	67	18770	6.88892		1	0.46169	0.425285
Annotation Cluster 3	Enrichment Score: 2.306922384027634
Category	Term	Count	%	Pvalue	Genes	List Total	Pop Hits	Pop Total	Fold Enrichment		Bonferroni	Benjamini	FDR
GOTERM_MF_DIRECT	GO:0044183~protein binding involved in protein folding	5	4	0.000138374	CCT3, CCDC47, HSPA1B, HSPA9, TCP1	122	41	18770	18.7625		0.0378731	0.00643437	0.005927
GOTERM_MF_DIRECT	GO:0051082~unfolded protein binding	5	4	0.00949298	CCT3, HSPA1B, HSPA9, TCP1	122	128	18770	6.00986		0.930135	0.110951	0.102203
GOTERM_MF_DIRECT	GO:0016887~ATPase activity	6	4.8	0.0913645	ATP5F1A, NSF, CCT3, HSPA1B, TCP1	122	370	18770	2.4949		1	0.554145	0.510449
DAVID_"Biological Processes"	Classification Stringency = Medium
Annotation Cluster 1	Enrichment Score: 6.812831721232392
Category	Term	Count	%	Pvalue	Genes	List Total	Pop Hits	Pop Total	Fold Enrichment		Bonferroni	Benjamini	FDR
GOTERM_BP_DIRECT	GO:0006614~SRP-dependent cotranslational protein targeting to membrane	11	8.8	2.77151e-10	RPL18, RPL31, RPL36A, RPL6, RPS18, RPS23, RPS25, RPS3, RPS5, RPS8	124	90	19349	19.0716		2.55533e-07	2.55533e-07	2.51099e-07
GOTERM_BP_DIRECT	GO:0002181~cytoplasmic translation	10	8	4.72441e-09	RPL18, RPL31, RPL36A, RPL6, RPS18, RPS23, RPS25, RPS3, RPS5, RPS8	124	88	19349	17.7319		4.3559e-06	2.17795e-06	2.14016e-06
GOTERM_BP_DIRECT	GO:0006413~translational initiation	11	8.8	1.12318e-08	RPL18, RPL31, RPL36A, RPL6, RPS18, RPS23, RPS25, RPS3, RPS5, RPS8	124	131	19349	13.1026		1.03557e-05	3.45191e-06	3.39201e-06
GOTERM_BP_DIRECT	GO:0019083~viral transcription	10	8	3.69752e-08	RPL18, RPL31, RPL36A, RPL6, RPS18, RPS23, RPS25, RPS3, RPS5, RPS8	124	111	19349	14.0577		3.40905e-05	6.81822e-06	6.6999e-06
GOTERM_BP_DIRECT	GO:0000184~nuclear-transcribed mRNA catabolic process, nonsense-mediated decay	10	8	7.29421e-08	RPL18, RPL31, RPL36A, RPL6, RPS18, RPS23, RPS25, RPS3, RPS5, RPS8	124	120	19349	13.0034		6.72504e-05	1.12088e-05	1.10143e-05
GOTERM_BP_DIRECT	GO:0006412~translation	11	8.8	1.50214e-06	RPL18, RPL31, RPL36A, RPL6, RPS18, RPS23, RPS25, RPS3, RPS5, RPS8	124	221	19349	7.76671		0.00138401	0.000197853	0.000194419
GOTERM_BP_DIRECT	GO:0006364~rRNA processing	5	4	0.034282	RPL18, RPL31, RPL36A, RPL6, RPS25	124	192	19349	4.06355		1	0.586724	0.576542
Annotation Cluster 2	Enrichment Score: 5.327372038286146
Category	Term	Count	%	Pvalue	Genes	List Total	Pop Hits	Pop Total	Fold Enrichment		Bonferroni	Benjamini	FDR
GOTERM_BP_DIRECT	GO:0018279~protein N-linked glycosylation via asparagine	7	5.6	3.05864e-08	STT3A, STT3B, DAD1, DPM3, LMAN1, MAGT1, RPN2	124	30	19349	36.4094		2.82003e-05	6.81822e-06	6.6999e-06
GOTERM_BP_DIRECT	GO:0006487~protein N-linked glycosylation	6	4.8	2.15063e-05	ALG6, STT3A, STT3B, DAD1, MAGT1, RPN2	124	53	19349	17.6649		0.0196338	0.00198288	0.00194847
GOTERM_BP_DIRECT	GO:0019082~viral protein processing	5	4	0.000158412	STT3A, DAD1, MAGT1, RPN2, SPCS3	124	43	19349	18.1442		0.135901	0.0132778	0.0130474
Annotation Cluster 3	Enrichment Score: 2.755153375364095
Category	Term	Count	%	Pvalue	Genes	List Total	Pop Hits	Pop Total	Fold Enrichment		Bonferroni	Benjamini	FDR
GOTERM_BP_DIRECT	GO:0006890~retrograde vesicle-mediated transport, Golgi to ER	7	5.6	1.69434e-05	COPA, NSF, RAB1A, RAB6A, LMAN2, SURF4, TMED10	124	85	19349	12.8504		0.0155006	0.00173576	0.00170564
GOTERM_BP_DIRECT	GO:0006888~ER to Golgi vesicle-mediated transport	8	6.4	0.000267535	BCAP31, COPA, NSF, RAB1A, VAPA,LMAN1, LMAN2, TMED10	124	197	19349	6.33666		0.218625	0.0205556	0.0201989
GOTERM_BP_DIRECT	GO:0006886~intracellular protein transport	8	6.4	0.00462085	BCAP31, COPA, NSF, RAB1A, RAB6A, STX12, STX7, TMED10	124	323	19349	3.86478		0.986022	0.185236	0.182021
GOTERM_BP_DIRECT	GO:0048208~COPII vesicle coating	4	3.2	0.00787778	NSF, RAB1A, LMAN1, TMED10	124	64	19349	9.75252		0.999319	0.250459	0.246113
GOTERM_BP_DIRECT	GO:0007030~Golgi organization	5	4	0.00858016	RAB1A, LMAN1, LMAN2, SURF4, TMED10	124	126	19349	6.19208		0.999646	0.263697	0.259121
GOTERM_BP_DIRECT	GO:0006891~intra-Golgi vesicle-mediated transport	3	2.4	0.0208007	COPA, NSF, RAB6A	124	35	19349	13.3749		1	0.467761	0.459644
